# Parenting deficits in *Magel2*-null mice predicted from systematic investigation of imprinted gene expression in galanin neurons of the hypothalamus

**DOI:** 10.1101/2023.03.27.534088

**Authors:** M. J. Higgs, A. E. Webberley, R. M. John, A. R. Isles

## Abstract

Imprinted genes are subject to germline epigenetic modification resulting in parental-specific allelic silencing. Although genomic imprinting is thought to be important for maternal behaviour, this idea is based on serendipitous findings from a small number of imprinted genes. Here, we undertook an unbiased systems biology approach, taking advantage of the recent delineation of specific neuronal populations responsible for controlling parental care, to test whether imprinted genes significantly converge to regulate parenting behaviour. Using single-cell RNA sequencing datasets, we identified a specific enrichment of imprinted gene expression in a recognised “parenting hub”, the galanin-expressing neurons of the preoptic area. We tested the validity of linking enriched expression in these neurons to function by focusing on MAGE family member L2 *(Magel2),* an imprinted gene not previously linked to parenting behaviour. We confirmed expression of *Magel2* in the preoptic area galanin expressing neurons. We then examined the parenting behaviour of *Magel2*^+/-^ null mice. *Magel*2-null mothers, fathers and virgin females demonstrated deficits in pup retrieval, nest building and pup-directed motivation, identifying a central role for this gene in parenting. Finally, we show that *Magel2-* null mothers and fathers have a significant reduction in POA galanin expressing cells, which in turn contributes to a reduced *c-Fos* response in the POA upon exposure to pups. Our findings identify a novel imprinted gene that impacts parenting behaviour and, moreover, demonstrates the utility of using single-cell RNA sequencing data to predict gene function from expression and in doing so here, have identified a purposeful role for genomic imprinting in mediating parental behaviour.
