## Supplemental Table S6 for "Parenting deficits in *Magel2*-null mice predicted from systematic investigation of imprinted gene expression in galanin neurons of the hypothalamus"

### Sheet: Sheet1
3-way ANOVA output
Galanin and Calcr positive cells								Galanin positive cells								Calcr positive cells								Fos positive cells								Number of POA cells (Genotype * Sex)
Df Sum Sq Mean Sq F value Pr(>F)								Df Sum Sq Mean Sq F value Pr(>F)								Df Sum Sq Mean Sq F value Pr(>F)								Df Sum Sq Mean Sq F value Pr(>F)								Df Sum Sq Mean Sq F value Pr(>F)
Genotype 1 1235 1235 16.039 0.000556 ***								Genotype 1 9288 9288 17.543 0.000352 ***								Genotype 1 2059 2059 1.217 0.281								Genotype 1 899 899 5.006 0.03524 *								Genotype 1 16810 16810 0.122 0.730
Group.1 1 15 15 0.200 0.659015								Group.1 1 1790 1790 3.382 0.078868 .								Group.1 1 1143 1143 0.676 0.420								Group.1 1 7010 7010 39.055 2.24e-06 ***								Sex 1 137824 137824 0.997 0.327
Sex 1 6393 6393 83.037 4.28e-09 ***								Sex 1 17856 17856 33.727 6.45e-06 ***								Sex 1 4193 4193 2.478 0.129								Sex 1 2274 2274 12.671 0.00167 **								Genotype:Sex 1 16743 16743 0.121 0.731
Genotype:Group.1 1 75 75 0.971 0.334797								Genotype:Group.1 1 232 232 0.439 0.514321								Genotype:Group.1 1 1184 1184 0.700 0.412								Genotype:Group.1 1 84 84 0.468 0.50070								Residuals 27 3732913 138256
Genotype:Sex 1 0 0 0.003 0.956193								Genotype:Sex 1 19 19 0.036 0.851708								Genotype:Sex 1 763 763 0.451 0.508								Genotype:Sex 1 338 338 1.884 0.18309
Group.1:Sex 1 0 0 0.000 0.992847								Group.1:Sex 1 24 24 0.045 0.833242								Group.1:Sex 1 826 826 0.488 0.492								Group.1:Sex 1 71 71 0.393 0.53676
Genotype:Group.1:Sex 1 8 8 0.110 0.743021								Genotype:Group.1:Sex 1 23 23 0.044 0.835296								Genotype:Group.1:Sex 1 94 94 0.056 0.815								Genotype:Group.1:Sex 1 484 484 2.697 0.11414
Residuals 23 1771 77								Residuals 23 12177 529								Residuals 23 38921 1692								Residuals 23 4128 179
Fos Positive Gal/Calcr Cells								Fos positive Gal Cells								Fos positive Calcr Cells								Fos Positive Cortical Cells								Number of Cortical Cells (Genotype * Sex)
Df Sum Sq Mean Sq F value Pr(>F)								Df Sum Sq Mean Sq F value Pr(>F)								Df Sum Sq Mean Sq F value Pr(>F)								Df Sum Sq Mean Sq F value Pr(>F)								Df Sum Sq Mean Sq F value Pr(>F)
Genotype 1 52.3 52.3 11.248 0.00275 **								Genotype 1 235.4 235.4 10.427 0.00371 **								Genotype 1 117.2 117.2 4.268 0.0503 .								Genotype 1 705 705 0.304 0.5865								Genotype 1 705 705 0.139 0.713
Group.1 1 454.9 454.9 97.911 9.33e-10 ***								Group.1 1 225.2 225.2 9.974 0.00440 **								Group.1 1 1739.4 1739.4 63.367 4.67e-08 ***								Group.1 1 57767 57767 24.933 4.74e-05 ***								Sex 1 3619 3619 0.711 0.406
Sex 1 457.1 457.1 98.388 8.91e-10 ***								Sex 1 1029.7 1029.7 45.602 6.9e-07 ***								Sex 1 611.5 611.5 22.275 9.36e-05 ***								Sex 1 4691 4691 2.024 0.1682								Genotype:Sex 1 3262 3262 0.641 0.430
Genotype:Group.1 1 14.9 14.9 3.204 0.08663 .								Genotype:Group.1 1 22.9 22.9 1.016 0.32395								Genotype:Group.1 1 30.7 30.7 1.118 0.3014								Genotype:Group.1 1 5597 5597 2.416 0.1338								Residuals 27 137375 5088
Genotype:Sex 1 0.0 0.0 0.008 0.92736								Genotype:Sex 1 14.9 14.9 0.660 0.42483								Genotype:Sex 1 7.7 7.7 0.281 0.6010								Genotype:Sex 1 3980 3980 1.718 0.2029
Group.1:Sex 1 132.9 132.9 28.599 1.98e-05 ***								Group.1:Sex 1 214.1 214.1 9.481 0.00530 **								Group.1:Sex 1 63.5 63.5 2.314 0.1419								Group.1:Sex 1 10776 10776 4.651 0.0417 *
Genotype:Group.1:Sex 1 0.1 0.1 0.023 0.88039								Genotype:Group.1:Sex 1 5.2 5.2 0.231 0.63560								Genotype:Group.1:Sex 1 7.4 7.4 0.271 0.6079								Genotype:Group.1:Sex 1 8157 8157 3.520 0.0734 .
								Residuals 23 519.4 22.6																Residuals 23 53288 2317
Gal/Calcr/Fos positive cells CORRECTED FOR No. of GAL/CALCR cells								Gal/Fos positive cells CORRECTED FOR No. of GAL cells								Calcr/Fos positive cells CORRECTED FOR No. of CALCR cells
Df Sum Sq Mean Sq F value Pr(>F)
Genotype 1 39 39 0.039 0.84465								Df Sum Sq Mean Sq F value Pr(>F)								Df Sum Sq Mean Sq F value Pr(>F)
Group.1 1 119233 119233 118.780 1.47e-10 ***								Genotype 1 106 106 0.143 0.708566								Genotype 1 102 102 0.170 0.68416
Sex 1 11658 11658 11.613 0.00241 **								Group.1 1 12950 12950 17.493 0.000357 ***								Group.1 1 41575 41575 69.160 2.19e-08 ***
Genotype:Group.1 1 40 40 0.040 0.84355								Sex 1 8928 8928 12.060 0.002061 **								Sex 1 8102 8102 13.478 0.00127 **
Genotype:Sex 1 365 365 0.363 0.55261								Genotype:Group.1 1 87 87 0.118 0.734766								Genotype:Group.1 1 12 12 0.020 0.88835
Group.1:Sex 1 12056 12056 12.010 0.00210 **								Genotype:Sex 1 325 325 0.439 0.514196								Genotype:Sex 1 213 213 0.355 0.55736
Genotype:Group.1:Sex 1 3 3 0.003 0.95910								Group.1:Sex 1 8010 8010 10.821 0.003210 **								Group.1:Sex 1 1647 1647 2.739 0.11151
Residuals 23 23088 1004								Genotype:Group.1:Sex 1 770 770 1.040 0.318492								Genotype:Group.1:Sex 1 205 205 0.341 0.56504
								Residuals 23 17027 740								Residuals 23 13826 601
								Gal Molecules								Calcr Molecules								Fos Molecules
								Df Sum Sq Mean Sq F value Pr(>F)								Df Sum Sq Mean Sq F value Pr(>F)								Df Sum Sq Mean Sq F value Pr(>F)
								Genotype 1 427096 427096 11.708 0.002333 **								Genotype 1 157595 157595 1.138 0.297								Genotype 1 305629 305629 4.730 0.04017 *
								Group.1 1 143369 143369 3.930 0.059501 .								Group.1 1 74470 74470 0.538 0.471								Group.1 1 2015344 2015344 31.191 1.11e-05 ***
								Sex 1 737458 737458 20.215 0.000163 ***								Sex 1 192067 192067 1.386 0.251								Sex 1 531125 531125 8.220 0.00871 **
								Genotype:Group.1 1 1314 1314 0.036 0.851126								Genotype:Group.1 1 42794 42794 0.309 0.584								Genotype:Group.1 1 13777 13777 0.213 0.64859
								Genotype:Sex 1 11 11 0.000 0.986131								Genotype:Sex 1 95190 95190 0.687 0.416								Genotype:Sex 1 177120 177120 2.741 0.11137
								Group.1:Sex 1 104 104 0.003 0.957888								Group.1:Sex 1 38926 38926 0.281 0.601								Group.1:Sex 1 20458 20458 0.317 0.57909
								Genotype:Group.1:Sex 1 12 12 0.000 0.985549								Genotype:Group.1:Sex 1 38 38 0.000 0.987								Genotype:Group.1:Sex 1 175600 175600 2.718 0.11284
								Residuals 23 839045 36480								Residuals 23 3186524 138545								Residuals 23 1486122 64614
