## Supplemental Table S3 for "Parenting deficits in *Magel2*-null mice predicted from systematic investigation of imprinted gene expression in galanin neurons of the hypothalamus"

### Sheet: Sheet1
TEINH3 - Mouse Brain Atlas - Zeisel et al., 2018							GABA10 - Whole Hypothalamus - Chen et al., 2017							GABA13 - Whole Hypothalamus - Chen et al., 2017
Gene	p	q	fc	pct.in	pct.rest		Gene	p	q	fc	pct.in	pct.rest		Gene	p	q	fc	pct.in	pct.rest
Gal	0	0	35.492	1	0.050582		Brs3	2.16892e-56	7.37432e-55	41.4247	0.642857	0.0149875		Dlx1	1.54612e-62	5.25682e-61	4.65996	0.876106	0.201452
Irs4	0	0	50.9	0.531034	0.0133479		Prok2	2.98983e-43	1.01654e-41	18.0667	1	0.0632806		Hmx3	2.15187e-57	7.31636e-56	6.98689	0.646018	0.0952813
Peg10	0	0	27.6852	0.924138	0.0566309		Pth2r	1.86222e-34	6.33156e-33	36.8343	0.428571	0.011657		Gal	4.25319e-53	1.44608e-51	4.29247	0.849558	0.248639
Ecel1	0	0	40.3287	0.731034	0.0285507		Atp6ap1l	2.67899e-28	9.10856e-27	15.0885	0.714286	0.0457952		Slc18a2	1.53666e-47	5.22464e-46	6.27621	0.584071	0.0898367
Gpr139	9.36853e-283	6.68288e-281	31.1993	0.372414	0.0140199		Calcr	3.34641e-25	5.68889e-24	10.3041	0.928571	0.104913		Zcchc12	3.98254e-41	1.35406e-39	1.2032	1	0.946461
Amigo2	1.69163e-268	1.2067e-266	22.6377	0.558621	0.0337393		Ccne1	5.6585e-21	1.92389e-19	8.25573	0.928571	0.11657		Th	1.38399e-38	4.70558e-37	5.41421	0.557522	0.108893
Cartpt	3.96523e-246	1.41426e-244	15.4891	0.758621	0.0687287		Insm2	4.64055e-20	1.57779e-18	17.6589	0.428571	0.0233139		Hmx2	5.16107e-38	1.75476e-36	7.22966	0.433628	0.0635209
Asb4	5.60509e-175	1.71356e-173	31.8676	0.227586	0.00844154		Hmx2	1.34134e-17	2.28027e-16	8.3287	0.785714	0.0899251		Rgs10	1.77386e-36	6.03113e-35	2.52982	0.867257	0.387477
Rrad	6.19855e-174	1.32649e-171	31.5765	0.227586	0.00849531		Gpc4	5.77056e-17	9.80996e-16	7.90621	0.785714	0.10408		Hpcal1	5.46416e-33	1.85782e-31	1.9628	0.964602	0.544465
Hmx2	5.36506e-172	1.64018e-170	51.1322	0.193103	0.00621018		Khnyn	2.88032e-15	9.7931e-14	9.82142	0.571429	0.0574521		Pde1c	1.39663e-32	4.74854e-31	5.15254	0.495575	0.0980036
Fzd5	8.88793e-168	6.34006e-166	60.7876	0.144828	0.00354867		Apoc3	2.12162e-14	2.4045e-13	9.09811	0.571429	0.05995		Nap1l5	2.0136e-30	6.84626e-29	1.06803	1	0.997278
Isl1	3.63406e-159	3.88844e-158	11.956	0.565517	0.0556093		Ndst4	8.18902e-15	2.78427e-13	9.53305	0.571429	0.05995		Scg2	3.90552e-26	6.63939e-25	1.1488	1	0.981851
Adra2a	5.49251e-153	2.3508e-151	18.3495	0.496552	0.0464554		Slc17a8	4.83833e-14	1.64503e-12	13.7988	0.357143	0.0241465		Penk	3.63153e-25	1.23472e-23	3.05024	0.663717	0.221416
Calcr	4.39818e-144	1.34459e-142	37.956	0.151724	0.00455682		Dlx1as	3.24538e-13	5.51714e-12	8.31307	0.571429	0.0649459		Irs4	4.77037e-22	8.10963e-21	2.65376	0.690265	0.268603
Nts	6.61262e-134	2.3585e-132	11.9587	0.406897	0.0338065		Gal	6.12278e-12	6.93915e-11	4.13308	1	0.29642		Lin7a	4.58452e-22	1.55874e-20	2.16096	0.787611	0.388385
Brs3	2.65971e-111	5.69179e-109	66.5837	0.0689655	0.00119633		Avpr1a	1.13178e-11	1.92403e-10	9.72611	0.428571	0.0424646		Galr1	6.50462e-22	2.21157e-20	6.85229	0.265487	0.0408348
Mustn1	2.07554e-108	1.11041e-106	24.7493	0.186207	0.00911364		Slc5a5	7.177e-12	2.44018e-10	5.06415	0.857143	0.172356		Apoc3	1.08537e-19	3.69026e-18	5.95166	0.265487	0.0453721
Gldn	1.98255e-104	2.12133e-102	32.9893	0.158621	0.00689572		Nr2f2	1.52184e-11	2.58712e-10	4.39949	0.928571	0.222315		Chodl	1.29894e-19	4.41638e-18	3.22305	0.504425	0.156987
Tac2	8.34341e-100	1.78549e-98	9.04052	0.365517	0.0354867		X3110039M20Rik	1.55689e-11	2.64671e-10	9.48158	0.428571	0.0432973		Prlr	4.84185e-19	5.48743e-18	2.64002	0.654867	0.245009
Magel2	4.08648e-96	4.37254e-94	17.4657	0.234483	0.0159959		X2700054A10Rik	1.2934e-11	4.39755e-10	14.0306	0.285714	0.0191507		Prok2	3.25758e-19	5.53789e-18	5.33023	0.283186	0.0526316
